# ECLIPSE: Exploration of Complex Ligand-Protein Interactions through Learning from Systems-level Heterogeneous Biomedical Knowledge Graphs

**DOI:** 10.1101/2025.11.05.686382

**Authors:** Heval Atas Guvenilir, Tunca Doğan

**Author notes:** Current affiliation of the author: Department of Bioinformatics, Fraunhofer Institute for Algorithms and Scientific Computing (SCAI), 53757 Sankt Augustin, Germany.

## Abstract

Discovering new, efficacious molecules remains slow and costly; rigorous data science-driven systems-level approaches are therefore essential to prioritise hypotheses and de-risk drug development. In this study, we present ECLIPSE, a systems-level framework for compound/ligand–protein interaction (CPI) representation and prediction, combining heterogeneous knowledge graphs (KGs), which encode large-scale entity–relation structure, with graph neural networks that exploit relational inductive biases to perform inference on graph-structured data. ECLIPSE uses our comprehensive biomedical KG-based platform, CROssBAR, incorporating genes/proteins, drugs, compounds, pathways, diseases, and phenotypes, along with their multi-layered relationships. Each entity is assigned input features derived from language or graph representation learning models and projected via type-specific neural network layers. To process these featurized biomedical KGs for bioactivity prediction, we employed the heterogeneous graph transformer (HGT) architecture. In contrast to the majority of GNN algorithms, which are restricted to homogenous graphs, HGT can handle graph heterogeneity and maintain node-and edge-type dependent representations through its attention mechanism. ECLIPSE achieves strong performance on challenging, protein-family– specific CPI benchmarks compared with baseline and state-of-the-art methods; ablations confirm performance gains from modelling graph heterogeneity and all feature sources. Use-case analyses on a druggable kinase (PIM1) and a historically undruggable receptor (HER3) illustrate generalizability across target classes and activity ranges. By leveraging direct and indirect relationships embedded in biomedical KGs, ECLIPSE provides context-aware CPI inference that is scalable to real-world settings. Code, datasets, and trained models are released to support reproducibility and reuse.
