## Supplementary Data Table 1 for "ECLIPSE: Exploration of Complex Ligand-Protein Interactions through Learning from Systems-level Heterogeneous Biomedical Knowledge Graphs"

### Sheet: RS_mcc
	ECLIPSE-DP_SELFormer	ECLIPSE-FC_SELFormer	ECLIPSE-DP_ECFP4	ECLIPSE-FC_ECFP4	RF_SELFormer	DP_SELFormer	3FC_SELFormer	RF_ECFP4	DP_ECFP4	3FC_ECFP4
ECLIPSE-DP_SELFormer	1	0.74423	0.997428	0.99677	0	0	1	0.995126	0.997594	0.996371
ECLIPSE-3FC_SELFormer	1	1	0.995404	0.995128	0.418492	0	1	0.994095	0.995642	0.994906
ECLIPSE-DP_ECFP4	0.00492576	0.0140883	1	1	0	0	0	0.994614	1	0.997304
ECLIPSE-3FC_ECFP4	0.00501082	0.0131909	0.269857	1	0	0	0	0.994639	1	0.998126
RF_SELFormer	1	1	1	1	1	0	1	0.995025	0.996675	0.995928
DP_SELFormer	1	1	1	1	1	1	0.99631	0.994678	0.995394	0.995133
3FC_SELFormer	1	0.664696	1	1	0.00368311	0.00620886	1	0.994259	0.996166	0.99532
RF_ECFP4	0.00553514	0.0110945	0.0085143	0.00875114	0.0056061	0.00634981	0.00824531	1	0	0.104123
DP_ECFP4	0.00504708	0.012031	0.0742735	0.404735	0.00523214	0.00613556	0.00842817	1	1	0.998965
3FC_ECFP4	0.00499315	0.0108878	0.00749263	0.00754916	0.00518835	0.00607219	0.00775194	1	0.0111267	1

### Sheet: RS_spearman
	ECLIPSE-DP_SELFormer	ECLIPSE-FC_SELFormer	ECLIPSE-DP_ECFP4	ECLIPSE-FC_ECFP4	RF_SELFormer	DP_SELFormer	3FC_SELFormer	RF_ECFP4	DP_ECFP4	3FC_ECFP4
ECLIPSE-DP_SELFormer	1	1	0.995243	0.994846	0	0	0.997869	0.994825	0.995919	0.995438
ECLIPSE-3FC_SELFormer	0.00329198	1	0.992955	0.993213	0	0	0.544428	0.993827	0.994823	0.994452
ECLIPSE-DP_ECFP4	0.00604055	0.0172272	1	0.995826	0	0	0	0.995042	0.999148	0.99642
ECLIPSE-3FC_ECFP4	0.00590545	0.0128729	0.00760048	1	0	0	0	0.995057	1	0.997467
RF_SELFormer	1	1	1	1	1	0	0.996908	0.995007	0.995977	0.995576
DP_SELFormer	1	1	1	1	1	1	0.99504	0.994712	0.995049	0.994939
3FC_SELFormer	0.00605137	1	1	1	0.00450773	0.00608259	1	0.994672	0.996069	0.995413
RF_ECFP4	0.00565595	0.00931801	0.00589451	0.00543395	0.00511893	0.00592421	0.00618672	1	0	0
DP_ECFP4	0.00528786	0.0111829	0.00481571	0.551485	0.00476796	0.00578523	0.00592709	1	1	0.996381
3FC_ECFP4	0.00536694	0.00925824	0.00526019	0.00451196	0.00492028	0.00577683	0.00583514	1	0.00801704	1

### Sheet: DCS_spearman
	ECLIPSE-DP_SELFormer	ECLIPSE-FC_SELFormer	ECLIPSE-DP_ECFP4	ECLIPSE-FC_ECFP4	RF_SELFormer	DP_SELFormer	3FC_SELFormer	RF_ECFP4	DP_ECFP4	3FC_ECFP4
ECLIPSE-DP_SELFormer	1	0.0193843	0	0	0	0	0	0	0	0
ECLIPSE-2FC_SELFormer	1	1	0.566964	0.253352	0	0	0	1.50477e-05	0	0.00109518
ECLIPSE-DP_ECFP4	1	1	1	0	0	0	0	0	0	0
ECLIPSE-2FC_ECFP4	1	1	1	1	0	0	0	0	0	0
RF_SELFormer	1	1	1	1	1	0.999011	0.5709	1	1	1
DP_SELFormer	1	1	1	1	0.00517349	1	0.0186628	1	0.0859537	1
2FC_SELFormer	1	1	1	1	1	1	1	0.998047	1	1
RF_ECFP4	1	1	1	1	0.00320615	0.163465	0.0158573	1	0.0182096	0.417515
DP_ECFP4	1	1	1	1	0.875274	1	0.568997	1	1	1
2FC_ECFP4	1	1	1	1	0.0255093	0.94238	0.143195	1	0.209512	1

### Sheet: DCS_mcc
	ECLIPSE-DP_SELFormer	ECLIPSE-FC_SELFormer	ECLIPSE-DP_ECFP4	ECLIPSE-FC_ECFP4	RF_SELFormer	DP_SELFormer	3FC_SELFormer	RF_ECFP4	DP_ECFP4	3FC_ECFP4
ECLIPSE-DP_SELFormer	1	0	0	0	0	0	0	0	0	0
ECLIPSE-2FC_SELFormer	1	1	1	0.358315	0	0	0	0	0	0.00691475
ECLIPSE-DP_ECFP4	1	0.988959	1	0	0	0	0	0	0	0
ECLIPSE-2FC_ECFP4	1	1	1	1	0	0	0	0	0	0
RF_SELFormer	1	1	1	1	1	0.926194	1	0	1	1
DP_SELFormer	1	1	1	1	1	1	1	0.0416632	1	1
2FC_SELFormer	1	1	1	1	0.952906	0.805838	1	0	1	1
RF_ECFP4	1	1	1	1	1	1	1	1	0.99542	0.998569
DP_ECFP4	1	1	1	1	0.11821	0.681082	0.575772	0.00964705	1	1
2FC_ECFP4	1	1	1	1	0.208463	0.484041	0.367344	0.00670528	0.647493	1

### Sheet: FDS_spearman
	ECLIPSE-DP_SELFormer	ECLIPSE-FC_SELFormer	ECLIPSE-DP_ECFP4	ECLIPSE-FC_ECFP4	RF_SELFormer	DP_SELFormer	3FC_SELFormer	RF_ECFP4	DP_ECFP4	3FC_ECFP4
ECLIPSE-DP_SELFormer	1	0.437921	0	0	0	0	0	0	0	0
ECLIPSE-2FC_SELFormer	1	1	0.0429205	0	0	0	0	0	0	0
ECLIPSE-DP_ECFP4	1	1	1	0	0	0	0	0	0	0
ECLIPSE-2FC_ECFP4	1	1	1	1	0	0	0	0	0	0
RF_SELFormer	1	1	1	1	1	0	0	1	0.720145	0
DP_SELFormer	1	1	1	1	1	1	0.188331	0.998911	1	0.0380446
2FC_SELFormer	1	1	1	1	1	1	1	0.994239	0.993519	0.62602
RF_ECFP4	1	1	1	1	0.287017	0.0102466	0.0182562	1	0.205657	0
DP_ECFP4	1	1	1	1	1	0.0408003	0.0210495	1	1	0
2FC_ECFP4	1	1	1	1	1	1	1	1	1	1

### Sheet: FDS_mcc
	ECLIPSE-DP_SELFormer	ECLIPSE-FC_SELFormer	ECLIPSE-DP_ECFP4	ECLIPSE-FC_ECFP4	RF_SELFormer	DP_SELFormer	3FC_SELFormer	RF_ECFP4	DP_ECFP4	3FC_ECFP4
ECLIPSE-DP_SELFormer	1	1	0.416984	0.308033	0	0	0	0	0	0
ECLIPSE-2FC_SELFormer	0.264728	1	0.00185804	0	0	0	0	0	0	0
ECLIPSE-DP_ECFP4	1	1	1	0.906358	0	0	0	0	0	0
ECLIPSE-2FC_ECFP4	1	1	1	1	0	0	0	0	0	0
RF_SELFormer	1	1	1	1	1	0.99731	0.999668	0	0.995689	1
DP_SELFormer	1	1	1	1	0.00565862	1	0.416051	0	1	0.245907
2FC_SELFormer	1	1	1	1	0.00530443	1	1	0	1	0.673377
RF_ECFP4	1	1	1	1	1	1	1	1	0.995891	1
DP_ECFP4	1	1	1	1	0.0059748	0.098848	0.0692216	0.00513649	1	0.000942202
2FC_ECFP4	1	1	1	1	0.00277068	1	1	0.00271982	1	1
