## Supplementary Data Table 2 for "ECLIPSE: Exploration of Complex Ligand-Protein Interactions through Learning from Systems-level Heterogeneous Biomedical Knowledge Graphs"

### Sheet: RS_spearman
	Hpo-Dis-Path-Dti-Ccs-Ppi	Dis-Path-Dti-Ccs-Ppi	Path-Dti-Ccs-Ppi	Dti-Ccs-Ppi	Ccs-Ppi
Hpo-Dis-Path-Dti-Ccs-Ppi	1	0.239186	1	0.298898	0
Dis-Path-Dti-Ccs-Ppi	1	1	1	1	0.244065
Path-Dti-Ccs-Ppi	0.695833	0.169389	1	0.138128	0
Dti-Ccs-Ppi	1	0.45346	1	1	0
Ccs-Ppi	1	1	1	1	1

### Sheet: RS_mcc
	Hpo-Dis-Path-Dti-Ccs-Ppi	Dis-Path-Dti-Ccs-Ppi	Path-Dti-Ccs-Ppi	Dti-Ccs-Ppi	Ccs-Ppi
Hpo-Dis-Path-Dti-Ccs-Ppi	1	0.230855	1	0.211834	0
Dis-Path-Dti-Ccs-Ppi	1	1	1	1	0.372632
Path-Dti-Ccs-Ppi	1	0.26081	1	0.261045	0
Dti-Ccs-Ppi	1	0.664623	1	1	0.0216263
Ccs-Ppi	1	1	1	1	1

### Sheet: DCS_spearman
	Hpo-Dis-Path-Dti-Ccs-Ppi	Dis-Path-Dti-Ccs-Ppi	Path-Dti-Ccs-Ppi	Dti-Ccs-Ppi	Ccs-Ppi
Hpo-Dis-Path-Dti-Ccs-Ppi	1	0.59987	0	0.00148808	0
Dis-Path-Dti-Ccs-Ppi	1	1	0.1672	0.187411	0.0920898
Path-Dti-Ccs-Ppi	1	1	1	1	1
Dti-Ccs-Ppi	1	1	0.515584	1	0.392348
Ccs-Ppi	1	1	1	1	1

### Sheet: DCS_mcc
	Hpo-Dis-Path-Dti-Ccs-Ppi	Dis-Path-Dti-Ccs-Ppi	Path-Dti-Ccs-Ppi	Dti-Ccs-Ppi	Ccs-Ppi
Hpo-Dis-Path-Dti-Ccs-Ppi	1	0.752169	0.309637	0	0
Dis-Path-Dti-Ccs-Ppi	1	1	0.457887	0.0170754	0.00630824
Path-Dti-Ccs-Ppi	1	1	1	0.363944	0.291311
Dti-Ccs-Ppi	1	1	1	1	0.763073
Ccs-Ppi	1	1	1	1	1

### Sheet: FDS_spearman
	Hpo-Dis-Path-Dti-Ccs-Ppi	Dis-Path-Dti-Ccs-Ppi	Path-Dti-Ccs-Ppi	Dti-Ccs-Ppi	Ccs-Ppi
Hpo-Dis-Path-Dti-Ccs-Ppi	1	0.00274055	0	0	0
Dis-Path-Dti-Ccs-Ppi	1	1	0.0660717	0.00634997	0
Path-Dti-Ccs-Ppi	1	1	1	0.851036	0.441021
Dti-Ccs-Ppi	1	1	1	1	0.602784
Ccs-Ppi	1	1	1	1	1

### Sheet: FDS_mcc
	Hpo-Dis-Path-Dti-Ccs-Ppi	Dis-Path-Dti-Ccs-Ppi	Path-Dti-Ccs-Ppi	Dti-Ccs-Ppi	Ccs-Ppi
Hpo-Dis-Path-Dti-Ccs-Ppi	1	0	0	0	0.24343
Dis-Path-Dti-Ccs-Ppi	1	1	1	0.996236	1
Path-Dti-Ccs-Ppi	1	0.0184972	1	1	1
Dti-Ccs-Ppi	1	0.0143181	0.523128	1	1
Ccs-Ppi	1	0.00807403	0.269656	0.398159	1
